# Human skeletal muscle possesses an epigenetic memory of high intensity interval training

**DOI:** 10.1101/2024.05.30.596458

**Authors:** AM Pilotto, DC Turner, E Crea, R Mazzolari, L Brocca, MA Pellegrino, D Miotti, R Bottinelli, AP Sharples, S Porcelli

## Abstract

**INTRODUCTION:** Human skeletal muscle displays an epigenetic memory of resistance exercise induced by hypertrophy. It is unknown, however, whether high-intensity interval training (HIIT) also evokes an epigenetic muscle memory. This study employed repeated training intervention interspersed with a detraining period to assess epigenetic memory of HIIT.

**METHODS:** Twenty healthy subjects (25±5yrs) completed two HIIT interventions (training and retraining) lasting 2 months, separated by 3 months of detraining. Measurements at baseline, after training, detraining and retraining included maximal oxygen consumption (V̇O_2max_). Vastus lateralis biopsies were taken for genome-wide DNA methylation and targeted gene expression analyses. RESULTS: V̇O_2max_ improved during training and retraining (p<0.001) without differences between interventions (p>0.58). Thousands of differentially methylated positions (DMPs) predominantly demonstrated a hypomethylated state after training, retained even after 3-months exercise cessation and into retraining. Five genes; ADAM19, INPP5a, MTHFD1L, CAPN2, SLC16A3 possessed differentially methylated regions (DMRs) with retained hypomethylated memory profiles and increased gene expression. The retained hypomethylation during detraining was associated with an enhancement in expression of the same genes even after 3 months of detraining. SLC16A3, INPP5a, CAPN2 are involved in lactate transport and calcium signaling.

**CONCLUSIONS:** Despite similar physiological adaptations between training and retraining, memory profiles were found at epigenetic and gene expression level, characterized by retained hypomethylation and increased gene expression after training into long-term detraining and retraining. These genes were associated with calcium signaling and lactate transport. Whilst significant memory was not observed in physiological parameters, our novel findings indicate that human skeletal muscle possesses an epigenetic memory of HIIT.
