## Supplementary material for "Human skeletal muscle possesses an epigenetic memory of high intensity interval training": Suppl. File S2

### Sheet: Sheet1
ANOVA_Condition (7053)	Relation to UCSC CpG island									Regulatory Feature Group											DMPs in both CpG Islands and in promoters
	Unclassified	Island	N-Shelf	N-Shore	S-Shelf	S-Shore	Total			No classification	Gene associated	Gene associated cell type specific	Non Gene associated	Non Gene Associated Cell Type Specific	Promoter associated	Promoter associated cell type specific	Unclassified	Unclassified cell type specific	total
DMP Number	4653	714	294	636	252	504	7053		DMP Number	5154	25	24	11	0	688	110	411	630	7053		NA
DMP Percentage	65.9719	10.1234	4.16844	9.01744	3.57295	7.1459			DMP Percentage	73.0753	0.354459	0.340281	0.155962	0	9.75471	1.55962	5.82731	8.93237
Training vs. Baseline (21605)
	Unclassified	Island	N-Shelf	N-Shore	S-Shelf	S-Shore	Total			No classification	Gene associated	Gene associated cell type specific	Non Gene associated	Non Gene Associated Cell Type Specific	Promoter associated	Promoter associated cell type specific	Unclassified	Unclassified cell type specific	total
DMP Number	14452	1728	868	2054	823	1680	21605		DMP Number	16648	75	94	16	3	1459	263	1154	1893	21605		415
DMP Percentage	66.8919	7.99815	4.01759	9.50706	3.8093	7.77598			DMP Percentage	77.0562	0.347142	0.435084	0.0740569	0.0138857	6.75307	1.21731	5.34136	8.76186
Detraining vs. Baseline (3854)
	Unclassified	Island	N-Shelf	N-Shore	S-Shelf	S-Shore	Total			No classification	Gene associated	Gene associated cell type specific	Non Gene associated	Non Gene Associated Cell Type Specific	Promoter associated	Promoter associated cell type specific	Unclassified	Unclassified cell type specific	total
DMP Number	2354	557	155	323	156	309	3854		DMP Number	2974	12	19	8	1	409	38	164	229	3854		237
DMP Percentage	61.0794	14.4525	4.0218	8.3809	4.04774	8.01764			DMP Percentage	77.1666	0.311365	0.492994	0.207577	0.0259471	10.6124	0.985989	4.25532	5.94188
Retraining vs. Baseline (10396)
	Unclassified	Island	N-Shelf	N-Shore	S-Shelf	S-Shore	Total			No classification	Gene associated	Gene associated cell type specific	Non Gene associated	Non Gene Associated Cell Type Specific	Promoter associated	Promoter associated cell type specific	Unclassified	Unclassified cell type specific	total
DMP Number	7037	850	434	942	361	772	10396		DMP Number	7621	31	57	12	5	928	160	628	954	10396		652
DMP Percentage	67.6895	8.17622	4.17468	9.06118	3.47249	7.42593			DMP Percentage	73.307	0.298192	0.548288	0.115429	0.0480954	8.92651	1.53905	6.04078	9.17661
Overlapping 5334 DMP list
	Unclassified	Island	N-Shelf	N-Shore	S-Shelf	S-Shore	Total			No classification	Gene associated	Gene associated cell type specific	Non Gene associated	Non Gene Associated Cell Type Specific	Promoter associated	Promoter associated cell type specific	Unclassified	Unclassified cell type specific	total
DMP Number	3657	338	242	502	203	392	5334		DMP Number	3911	20	27	6	1	424	89	328	528	5334
DMP Percentage	68.5602	6.33671	4.53693	9.41132	3.80577	7.34908			DMP Percentage	73.3221	0.374953	0.506187	0.112486	0.0187477	7.94901	1.66854	6.14923	9.89876
