## Supplementary material for "Human skeletal muscle possesses an epigenetic memory of high intensity interval training": Suppl. File S7

### Sheet: Signature 1 DMR
chromosome	region start	region end	length(bps)	probes in region	minimum FDR	Stouffer	Max Beta Difference	Mean Beta Difference	Overlapping Features	Nearest Feature	Distance to Nearest Feature (bps)
6	168816384	168817296	913	2	5.03881e-05	0.000571646	-0.0424256	-0.0382936	region is 24535 bp upstream of SMOC2 (+)	SMOC2 (+)	24535
6	37461032	37461252	221	2	4.74003e-05	0.000611549	-0.0794178	-0.075339	intron of CCDC167 (-)	CCDC167 (-)	0
6	151325648	151325936	289	2	1.42646e-08	0.000630436	-0.102661	-0.0744148	intron of MTHFD1L (+)	MTHFD1L (+)	0
10	134514576	134515504	929	2	0.000361507	0.000633182	-0.0209561	-0.0153533	intron of INPP5A (+)	INPP5A (+)	0
17	1991523	1992201	679	2	0.000181493	0.000644838	-0.0714053	-0.0576202	intron of SMG6 (-), region overlaps with 78.645066273932258% of SMG6 (-)	SMG6 (-)	0
2	240040096	240040224	129	2	0.000200454	0.000711974	-0.00644851	-0.00634003	intron of HDAC4 (-)	HDAC4 (-)	0
22	39688560	39688988	429	2	2.18618e-06	0.000763179	-0.0818855	-0.0766125	region is 5 bp upstream of RP3-333H23.8 (+)	RP3-333H23.8 (+)	5
8	134261856	134261920	65	2	1.34274e-05	0.000799837	-0.101707	-0.0893019	intron of NDRG1 (-)	NDRG1 (-)	0
3	12800802	12800816	15	2	0.000234666	0.000822453	-0.0505663	-0.0271759	contained within TMEM40 (-) , intron of TMEM40 (-)	TMEM40 (-)	0
1	153283168	153284000	833	2	0.00119905	0.000923669	-0.0373628	-0.0368145	region overlaps with 3.3613445378151261% of PGLYRP3 (-)	PGLYRP3 (-)	0
19	35499844	35499968	125	2	0.000313313	0.000928943	-0.0509813	-0.0501695	intron of GRAMD1A (+)	GRAMD1A (+)	0
6	15551489	15552327	839	2	0.000122279	0.00128384	-0.0772796	-0.0665891	intron of DTNBP1 (-)	DTNBP1 (-)	0
5	156990656	156991504	849	2	0.00214963	0.0016933	-0.0752719	-0.0734432	contained within ADAM19 (-)	ADAM19 (-)	0
17	80554888	80555016	129	2	0.000200342	0.00171806	-0.0484169	-0.0414153	intron of FOXK2 (+)	FOXK2 (+)	0
3	194906048	194906448	401	2	0.000501173	0.00172947	-0.0682825	-0.0568982	intron of XXYLT1 (-)	XXYLT1 (-)	0
17	47286720	47287520	801	2	0.00342279	0.0056791	-0.0996835	-0.0597942	intron of GNGT2 (-), region overlaps with 3.6204744069912609% of GNGT2 (-) , region overlaps with 5.4931335830212236% of GNGT2 (-)	GNGT2 (-)	0

### Sheet: Signature 2 DMR
chromosome	region start	region end	length(bps)	probes in region	minimum FDR	Stouffer	Max Beta Difference	Mean Beta Difference	Overlapping Features	Nearest Feature	Distance to Nearest Feature (bps)
6	170467424	170467968	545	3	1.85493e-12	8.06032e-07	-0.151672	-0.121796	region is 9773 bp upstream of RP11-302L19.1 (+)	RP11-302L19.1 (+)	9773
17	80186264	80186336	73	3	3.94257e-13	9.64085e-07	-0.120618	-0.101644	region overlaps with 17.80821917808219% of SLC16A3 (+) , region overlaps with 54.794520547945204% of SLC16A3 (+) , region overlaps with 60.273972602739725% of SLC16A3 (+) , region overlaps with 87.671232876712324% of SLC16A3 (+)	SLC16A3 (+)	0
7	73507352	73508864	1513	3	1.7431e-08	1.32033e-06	-0.0985872	-0.0837662	intron of LIMK1 (+), region overlaps with 19.960343688037014% of LIMK1 (+) , region overlaps with 38.268341044282884% of LIMK1 (+) , region overlaps with 96.232650363516186% of LIMK1 (+)	LIMK1 (+)	0
5	139081056	139081136	81	3	1.13608e-08	1.92981e-06	-0.0858587	-0.0668005	intron of CTB-35F21.1 (+)	CTB-35F21.1 (+)	0
2	68592344	68593248	905	3	1.24694e-08	1.93581e-06	-0.0719472	-0.061458	contained within PLEK (+) , region overlaps with 41.325966850828728% of AC015969.3 (-)	PLEK (+)	0
8	145086240	145086656	417	3	6.98091e-10	2.023e-06	-0.0842	-0.066728	intron of PARP10 (-), region overlaps with 15.107913669064748% of SPATC1 (+) , region overlaps with 17.985611510791365% of SPATC1 (+)	SPATC1 (+)	0
11	2920564	2920799	236	3	2.00245e-06	4.90834e-06	-0.0646024	-0.0635	contained within SLC22A18AS (-) , intron of SLC22A18AS (-)	SLC22A18AS (-)	0
20	55965244	55965496	253	2	5.78674e-10	4.46717e-05	-0.0793633	-0.0741789	intron of RP4-800J21.3 (-)	RP4-800J21.3 (-)	0
15	99978984	99979288	305	2	3.62104e-08	4.73064e-05	-0.117087	-0.112333	region is 7750 bp upstream of RP11-20G13.1 (-)	RP11-20G13.1 (-)	7750
16	72206240	72206320	81	2	1.22769e-08	4.76781e-05	-0.162681	-0.102451	contained within PMFBP1 (-) , intron of PMFBP1 (-)	PMFBP1 (-)	0
1	223921360	223921664	305	2	5.74952e-09	4.91938e-05	-0.0825129	-0.0623267	intron of CAPN2 (+)	CAPN2 (+)	0
6	31705408	31706222	815	2	3.20411e-08	5.35258e-05	-0.0748053	-0.0747636	intron of CLIC1 (-)	CLIC1 (-)	0
6	170532640	170532832	193	2	5.04702e-07	5.99232e-05	-0.145395	-0.12816	region is 17157 bp downstream of RPL12P23 (+)	RPL12P23 (+)	17157
3	15311021	15311183	163	2	5.93897e-07	6.15786e-05	-0.138955	-0.137447	intron of SH3BP5 (-)	SH3BP5 (-)	0
22	39662720	39662796	77	2	5.13034e-08	6.21347e-05	-0.100897	-0.0850871	region is 5656 bp upstream of AL031590.1 (-)	AL031590.1 (-)	5656
19	39826924	39826928	5	2	3.99966e-09	6.44808e-05	-0.0911223	-0.0839774	intron of GMFG (-)	GMFG (-)	0
20	62313736	62314160	425	2	1.88209e-08	6.5728e-05	-0.111936	-0.109244	intron of RTEL1 (+), intron of RTEL1-TNFRSF6B (+)	RTEL1-TNFRSF6B (+)	0
14	24782354	24782534	181	2	1.04928e-06	6.77487e-05	-0.0890201	-0.0736964	intron of LTB4R (+), region overlaps with 9.94475138121547% of LTB4R (+)	LTB4R (+)	0
14	69201112	69201488	377	2	8.70557e-07	6.78276e-05	-0.104367	-0.0913623	region is 1151 bp downstream of RNU6-921P (-)	RNU6-921P (-)	1151
5	179221024	179221088	65	2	7.59124e-07	6.88504e-05	-0.073765	-0.0702932	contained within LTC4S (+) , contained within MAML1 (+) , region overlaps with 84.615384615384613% of LTC4S (+)	LTC4S (+)	0
3	11266965	11267531	567	2	3.17676e-06	7.50857e-05	-0.117566	-0.103813	intron of HRH1 (+)	HRH1 (+)	0
7	27284348	27284520	173	2	9.96364e-07	7.60376e-05	-0.0531564	-0.0509712	intron of EVX1 (+), intron of EVX1-AS (-)	EVX1 (+)	0
9	977818	978258	441	2	1.93596e-06	7.78942e-05	-0.0962428	-0.0922587	intron of DMRT3 (+)	DMRT3 (+)	0
20	60529384	60529760	377	2	1.37698e-06	7.88604e-05	-0.0890744	-0.0728538	intron of TAF4 (-)	TAF4 (-)	0
1	19253292	19254032	741	2	2.08133e-05	7.91215e-05	-0.116203	-0.110363	intron of IFFO2 (-)	IFFO2 (-)	0
12	91332360	91332376	17	2	3.26065e-06	8.88334e-05	-0.0843941	-0.0709619	intron of CCER1 (-), intron of LINC00615 (+)	LINC00615 (+)	0
21	42733728	42733824	97	2	6.93754e-07	8.92025e-05	-0.082443	-0.0689937	region is 46 bp upstream of MX2 (+)	MX2 (+)	46
2	220348320	220348592	273	2	5.20359e-06	9.38947e-05	-0.0799947	-0.0792937	contained within SPEG (+) , intron of AC053503.11 (-)	AC053503.11 (-)	0
12	6473299	6473444	146	2	4.83998e-06	9.48701e-05	-0.122133	-0.121211	intron of SCNN1A (-), region overlaps with 10.95890410958904% of SCNN1A (-)	SCNN1A (-)	0
2	47315888	47316336	449	2	5.20359e-06	9.62027e-05	-0.074626	-0.0574199	intron of C2orf61 (-), intron of RP11-761B3.1 (-)	C2orf61 (-)	0
3	192634000	192634064	65	2	6.08693e-06	9.80422e-05	-0.0734921	-0.0546419	intron of MB21D2 (-)	MB21D2 (-)	0
3	129295784	129295896	113	2	4.14179e-07	9.83952e-05	-0.0913022	-0.0741619	intron of PLXND1 (-)	PLXND1 (-)	0
12	52402984	52403512	529	2	1.37164e-05	0.000101044	-0.0658511	-0.0655261	contained within GRASP (+)	GRASP (+)	0
1	43397052	43397752	701	2	1.77388e-06	0.000101947	-0.104626	-0.0741118	intron of SLC2A1 (-)	SLC2A1 (-)	0
4	3344083	3344154	72	2	5.44739e-06	0.00010521	-0.0861853	-0.0716882	intron of RGS12 (+), region overlaps with 18.055555555555554% of RGS12 (+)	RGS12 (+)	0
4	174445344	174446208	865	2	1.61921e-07	0.00011212	-0.113436	-0.096815	region overlaps with 10.289017341040463% of HAND2 (-)	HAND2 (-)	0
15	40600100	40600280	181	2	1.13217e-05	0.000112619	-0.0909904	-0.0887986	region overlaps with 13.812154696132598% of PLCB2 (-) , region overlaps with 20.994475138121548% of PLCB2 (-) , region overlaps with 7.1823204419889501% of PLCB2 (-)	PLCB2 (-)	0
10	134536240	134536896	657	2	1.77488e-05	0.000119648	-0.0911777	-0.0789708	intron of INPP5A (+)	INPP5A (+)	0
11	69065336	69065776	441	2	2.61073e-05	0.000121498	-0.0704606	-0.0699226	intron of MYEOV (+)	MYEOV (+)	0
22	36725024	36725464	441	2	1.24851e-05	0.000124657	-0.0816167	-0.0679758	intron of MYH9 (-)	MYH9 (-)	0
14	91866376	91866688	313	2	1.06761e-05	0.000134569	-0.0690624	-0.0580251	intron of CCDC88C (-)	CCDC88C (-)	0
16	67570864	67571216	353	2	2.13587e-06	0.000143194	-0.0611457	-0.0391794	intron of FAM65A (+)	FAM65A (+)	0
1	41848984	41849432	449	2	2.10285e-05	0.000145853	-0.0825609	-0.0734497	region overlaps with 62.360801781737194% of FOXO6 (+)	FOXO6 (+)	0
2	98750568	98750944	377	2	1.5955e-07	0.000150165	-0.0542743	-0.0472797	intron of VWA3B (+)	VWA3B (+)	0
10	82218816	82219408	593	2	6.28454e-05	0.000164029	-0.0687799	-0.0650861	intron of TSPAN14 (+), region overlaps with 59.190556492411474% of TSPAN14 (+)	TSPAN14 (+)	0
17	43921864	43922424	561	2	7.02763e-05	0.000169294	-0.0471207	-0.0445901	intron of MAPT-AS1 (-), region overlaps with 30.124777183600713% of SPPL2C (+) , region overlaps with 46.524064171122994% of MAPT-AS1 (-)	SPPL2C (+)	0
5	180230848	180231184	337	2	6.32368e-06	0.000169601	-0.0771623	-0.0681687	intron of MGAT1 (-), region overlaps with 17.210682492581604% of MGAT1 (-) , region overlaps with 22.848664688427299% of MGAT1 (-)	MGAT1 (-)	0
12	51663312	51663484	173	2	2.73217e-05	0.000185572	-0.0651553	-0.0530104	contained within SMAGP (-) , intron of DAZAP2 (+), intron of SMAGP (-)	SMAGP (-)	0
16	28996044	28996470	427	2	7.44865e-05	0.000188497	-0.0532314	-0.0507975	contained within RP11-264B17.3 (+) , region overlaps with 12.646370023419204% of LAT (+) , region overlaps with 19.672131147540984% of LAT (+) , region overlaps with 20.140515222482435% of LAT (+) , region overlaps with 22.482435597189696% of LAT (+) , region overlaps with 23.653395784543328% of LAT (+) , region overlaps with 6.3231850117096018% of LAT (+) , region overlaps with 75.87822014051522…	LAT (+)	0
15	41061528	41062016	489	2	7.20819e-05	0.000202372	-0.0704412	-0.0561337	intron of DNAJC17 (-)	DNAJC17 (-)	0
4	10023150	10023201	52	2	7.08438e-05	0.000210227	-0.106373	-0.0931108	intron of SLC2A9 (-)	SLC2A9 (-)	0
8	2023251	2023317	67	2	8.06907e-05	0.000210316	-0.099445	-0.0890587	intron of MYOM2 (+)	MYOM2 (+)	0
20	42588200	42588360	161	2	9.75788e-05	0.000272253	-0.0769333	-0.0700307	intron of TOX2 (+)	TOX2 (+)	0
17	72527608	72527728	121	2	0.000150781	0.00027783	-0.103426	-0.0799289	region overlaps with 5.785123966942149% of CD300LB (-)	CD300LB (-)	0
6	41907780	41908264	485	2	0.000243652	0.000292085	-0.0958884	-0.0733901	contained within CCND3 (-) , intron of CCND3 (-), region overlaps with 24.123711340206185% of CCND3 (-) , region overlaps with 6.804123711340206% of CCND3 (-)	CCND3 (-)	0
14	81893760	81893864	105	2	0.000195441	0.000333889	-0.0727791	-0.0641804	intron of STON2 (-)	STON2 (-)	0
22	47016124	47016256	133	2	0.000190353	0.000352423	-0.0542435	-0.0423571	intron of GRAMD4 (+)	GRAMD4 (+)	0
13	30939636	30939972	337	2	0.000495413	0.000476299	-0.0521248	-0.0516918	intron of LINC00426 (-), region overlaps with 78.338278931750736% of LINC00426 (-)	LINC00426 (-)	0

### Sheet: Signature 3 DMR
chromosome	region start	region end	length(bps)	probes in region	minimum FDR	Stouffer	Max Beta Difference	Mean Beta Difference	Overlapping Features	Nearest Feature	Distance to Nearest Feature (bps)
11	2920128	2920819	692	5	1.60097e-12	1.24038e-09	-0.0909001	-0.0685708	contained within SLC22A18AS (-) , intron of SLC22A18AS (-)	SLC22A18AS (-)	0
17	1992684	1993091	408	4	1.10627e-11	6.17145e-08	-0.114345	-0.0963334	intron of SMG6 (-), region overlaps with 28.676470588235293% of RP11-667K14.5 (+)	RP11-667K14.5 (+)	0
11	2321955	2322808	854	3	1.25459e-11	1.12345e-06	-0.0907721	-0.0673246	contained within C11orf21 (-) , intron of C11orf21 (-)	C11orf21 (-)	0
3	158390512	158390816	305	3	8.41697e-10	1.30981e-06	-0.0884813	-0.0694173	intron of GFM1 (+)	GFM1 (+)	0
11	2889602	2890091	490	3	4.94283e-08	4.32738e-06	-0.121232	-0.0696358	region is 1172 bp upstream of KCNQ1DN (+)	KCNQ1DN (+)	1172
7	2445727	2445843	117	2	6.77002e-10	3.26004e-05	-0.108546	-0.088263	intron of CHST12 (+)	CHST12 (+)	0
16	85981336	85981376	41	2	5.72985e-10	3.86131e-05	-0.0856485	-0.0694909	region is 11506 bp upstream of RP11-542M13.3 (-)	RP11-542M13.3 (-)	11506
15	79229760	79229984	225	2	2.37245e-08	4.13078e-05	-0.103992	-0.0969686	contained within CTSH (-) , intron of CTSH (-)	CTSH (-)	0
3	121379744	121379776	33	2	7.98927e-09	4.21621e-05	-0.0796658	-0.0685976	region overlaps with 18.181818181818183% of HCLS1 (-) , region overlaps with 24.242424242424242% of HCLS1 (-) , region overlaps with 48.484848484848484% of HCLS1 (-) , region overlaps with 63.636363636363633% of HCLS1 (-) , region overlaps with 72.727272727272734% of HCLS1 (-) , region overlaps with 9.0909090909090917% of HCLS1 (-) , region overlaps with 96.969696969696969% of HCLS1 (-)	HCLS1 (-)	0
10	94590800	94591096	297	2	1.32881e-07	4.87618e-05	-0.0821771	-0.0776392	region overlaps with 54.54545454545454% of EXOC6 (+)	EXOC6 (+)	0
4	154711184	154711344	161	2	1.9667e-07	5.29569e-05	-0.0642875	-0.0615025	region is 911 bp upstream of SFRP2 (-)	SFRP2 (-)	911
6	30650736	30650844	109	2	8.26937e-07	6.06318e-05	-0.0868588	-0.0846314	intron of PPP1R18 (-)	PPP1R18 (-)	0
1	43406792	43407644	853	2	2.20658e-05	6.21708e-05	-0.124908	-0.10321	intron of SLC2A1 (-)	SLC2A1 (-)	0
18	13641872	13641894	23	2	5.78895e-07	6.42457e-05	-0.110513	-0.0948512	contained within LDLRAD4 (+) , intron of LDLRAD4 (+)	LDLRAD4 (+)	0
17	76126160	76126304	145	2	7.40695e-07	6.45392e-05	-0.0816454	-0.0787956	intron of TMC6 (-)	TMC6 (-)	0
19	46283072	46283560	489	2	3.42907e-06	6.59453e-05	-0.14808	-0.0997721	contained within AC011530.4 (-) , contained within DMPK (-)	AC011530.4 (-)	0
17	47563672	47563768	97	2	8.85424e-07	6.64179e-05	-0.054146	-0.0539375	region is 8887 bp upstream of NGFR (+)	NGFR (+)	8887
10	5638081	5638124	44	2	1.64252e-06	7.14541e-05	-0.115903	-0.112515	region overlaps with 4.5454545454545459% of RP13-463N16.6 (-)	RP13-463N16.6 (-)	0
2	45159504	45159664	161	2	1.56567e-06	7.29681e-05	-0.095869	-0.0781255	intron of RP11-89K21.1 (-)	RP11-89K21.1 (-)	0
14	74220240	74221168	929	2	3.18657e-05	7.40819e-05	-0.0698913	-0.0574435	intron of ELMSAN1 (-)	ELMSAN1 (-)	0
11	16633582	16633647	66	2	1.40202e-06	7.54919e-05	-0.103266	-0.101184	contained within SOX6 (-)	SOX6 (-)	0
11	117695376	117695720	345	2	1.4563e-06	7.84012e-05	-0.0733204	-0.0731697	intron of FXYD2 (-), intron of FXYD6-FXYD2 (-), region overlaps with 23.478260869565219% of FXYD2 (-) , region overlaps with 24.637681159420293% of FXYD2 (-)	FXYD2 (-)	0
16	50730812	50730880	69	2	2.67773e-06	8.44934e-05	-0.0944064	-0.0752236	intron of NOD2 (+)	NOD2 (+)	0
17	73642400	73642488	89	2	2.54069e-06	8.52479e-05	-0.072181	-0.0638194	contained within SMIM6 (+) , intron of RECQL5 (-)	SMIM6 (+)	0
10	82218904	82218960	57	2	1.64252e-06	8.58102e-05	-0.0935621	-0.0801207	intron of TSPAN14 (+)	TSPAN14 (+)	0
20	62369604	62369956	353	2	6.4812e-06	8.7736e-05	-0.0519446	-0.0495339	contained within LIME1 (+) , contained within RP4-583P15.15 (+) , region overlaps with 26.912181303116146% of LIME1 (+) , region overlaps with 31.161473087818699% of LIME1 (+) , region overlaps with 54.390934844192643% of LIME1 (+) , region overlaps with 54.957507082152979% of RP4-583P15.14 (+) , region overlaps with 94.617563739376777% of RP4-583P15.14 (+)	RP4-583P15.14 (+)	0
2	238601424	238601472	49	2	1.56567e-06	8.84714e-05	-0.081142	-0.0670787	intron of LRRFIP1 (+)	LRRFIP1 (+)	0
12	54409212	54409228	17	2	2.36244e-06	9.47503e-05	-0.0800051	-0.0795121	intron of HOXC6 (+), intron of RP11-834C11.12 (+)	HOXC6 (+)	0
7	73508496	73508616	121	2	2.44979e-06	9.92653e-05	-0.0943436	-0.0920278	contained within LIMK1 (+) , intron of LIMK1 (+), region overlaps with 44.628099173553721% of LIMK1 (+)	LIMK1 (+)	0
5	131723008	131723496	489	2	1.40688e-05	0.000101175	-0.143976	-0.120519	intron of SLC22A5 (+)	SLC22A5 (+)	0
3	46887196	46887652	457	2	4.52456e-06	0.000102489	-0.101502	-0.0882126	region is 11610 bp upstream of PRSS42 (-)	PRSS42 (-)	11610
16	31366418	31366428	11	2	2.59627e-07	0.000103709	-0.0921763	-0.0778318	region is 27 bp upstream of ITGAX (+)	ITGAX (+)	27
22	30643042	30643376	335	2	7.91044e-07	0.000105062	-0.115967	-0.081172	region is 54 bp downstream of RP1-102K2.8 (+)	RP1-102K2.8 (+)	54
12	52416536	52416544	9	2	2.22728e-06	0.000105164	-0.0626152	-0.0552405	region is 72 bp upstream of NR4A1 (+)	NR4A1 (+)	72
16	89042080	89042944	865	2	7.43316e-05	0.000106063	-0.0766385	-0.0648645	intron of CBFA2T3 (-)	CBFA2T3 (-)	0
19	54785076	54785140	65	2	1.29208e-05	0.000110554	-0.100613	-0.0826596	region is 759 bp upstream of LILRB2 (-)	LILRB2 (-)	759
13	31287442	31287508	67	2	1.69571e-05	0.00011209	-0.052424	-0.0498516	region is 22137 bp upstream of ALOX5AP (+)	ALOX5AP (+)	22137
17	4389722	4389850	129	2	3.58708e-06	0.000120439	-0.0862936	-0.0719459	contained within SPNS3 (+)	SPNS3 (+)	0
7	73507336	73507456	121	2	2.47541e-06	0.000127625	-0.0894658	-0.0784265	intron of LIMK1 (+), region overlaps with 39.669421487603309% of LIMK1 (+)	LIMK1 (+)	0
19	18589848	18589894	47	2	1.91584e-05	0.000138984	-0.0687423	-0.0671399	intron of ELL (-)	ELL (-)	0
3	4783306	4783557	252	2	2.1939e-05	0.000141728	-0.152893	-0.124125	intron of ITPR1 (+)	ITPR1 (+)	0
2	23824292	23824418	127	2	1.33442e-05	0.000158877	-0.104753	-0.0939337	intron of KLHL29 (+)	KLHL29 (+)	0
3	57945276	57945652	377	2	1.73123e-05	0.000159567	-0.0943834	-0.0808937	region is 17244 bp downstream of PPIAP16 (+)	PPIAP16 (+)	17244
22	47070252	47070412	161	2	3.45327e-05	0.000160868	-0.0609696	-0.0563515	intron of GRAMD4 (+)	GRAMD4 (+)	0
2	11915711	11915747	37	2	1.53288e-05	0.000161392	-0.124295	-0.108046	intron of LPIN1 (+)	LPIN1 (+)	0
1	37945056	37945472	417	2	5.1013e-05	0.000162685	-0.0850725	-0.0848266	intron of ZC3H12A (+)	ZC3H12A (+)	0
2	25598592	25598764	173	2	2.0457e-05	0.000185164	-0.0625287	-0.0560879	region overlaps with 71.676300578034684% of AC012074.2 (-)	AC012074.2 (-)	0
6	10416531	10417087	557	2	9.00861e-05	0.000198492	-0.0757152	-0.0621111	intron of TFAP2A (-), region overlaps with 26.929982046678635% of TFAP2A-AS1 (+)	TFAP2A-AS1 (+)	0
3	46853912	46854312	401	2	5.21146e-05	0.000201282	-0.0655942	-0.0578478	region overlaps with 34.413965087281795% of PRSS44 (-) , region overlaps with 34.413965087281795% of PRSS45 (-) , region overlaps with 38.403990024937656% of PRSS50 (-)	PRSS44 (-)	0
12	55378592	55378640	49	2	9.23717e-05	0.000226362	-0.089293	-0.0880861	region is 61 bp upstream of TESPA1 (-)	TESPA1 (-)	61
17	57929236	57929272	37	2	5.82032e-05	0.000232171	-0.0859082	-0.0853231	region is 4330 bp upstream of RNU6-450P (-)	RNU6-450P (-)	4330
17	75437512	75437840	329	2	8.16944e-05	0.000234261	-0.058242	-0.0573317	intron of SEPT9 (+)	SEPT9 (+)	0
10	112256144	112256520	377	2	9.60549e-05	0.000248404	-0.0741489	-0.0622118	region is 1076 bp upstream of DUSP5 (+)	DUSP5 (+)	1076
19	55836752	55836776	25	2	9.07191e-05	0.000284009	-0.07046	-0.0550333	intron of TMEM150B (-)	TMEM150B (-)	0
6	32812952	32812964	13	2	0.000239981	0.000367479	-0.0667779	-0.0613555	intron of PSMB9 (+), intron of TAPSAR1 (+)	PSMB9 (+)	0
3	45076240	45076600	361	2	0.00022745	0.000397065	-0.094062	-0.0776849	intron of CLEC3B (+), intron of EXOSC7 (+)	CLEC3B (+)	0
8	142255296	142255536	241	2	0.000355426	0.000432851	-0.0873387	-0.0731477	intron of SLC45A4 (-)	SLC45A4 (-)	0

### Sheet: Signature 4 DMR
chromosome	region start	region end	length(bps)	probes in region	minimum FDR	Stouffer	Max Beta Difference	Mean Beta Difference	Overlapping Features	Nearest Feature	Distance to Nearest Feature (bps)
13	111160400	111160704	305	3	8.71944e-08	4.46137e-06	0.0975315	0.0913321	contained within COL4A2 (+) , region overlaps with 41.967213114754095% of COL4A2-AS1 (-) , region overlaps with 91.475409836065566% of COL4A2 (+)	COL4A2 (+)	0
16	54008588	54008832	245	2	5.86519e-08	4.18762e-05	0.156431	0.128584	intron of FTO (+)	FTO (+)	0
9	35689904	35689912	9	2	2.03689e-08	4.62226e-05	0.115534	0.110266	contained within TPM2 (-) , region overlaps with 88.888888888888886% of TPM2 (-)	TPM2 (-)	0
9	139652032	139652928	897	2	4.589e-06	5.42365e-05	0.0790981	0.0668148	region overlaps with 72.240802675585286% of LCN8 (-)	LCN8 (-)	0
1	2005265	2005268	4	2	2.07547e-06	7.93024e-05	0.0841939	0.0808891	contained within PRKCZ (+) , intron of PRKCZ (+)	PRKCZ (+)	0
16	4162203	4162222	20	2	1.5134e-07	9.47944e-05	0.10753	0.08807	intron of ADCY9 (-)	ADCY9 (-)	0
7	24797836	24797840	5	2	2.11798e-06	0.000128247	0.0922776	0.0760908	intron of DFNA5 (-)	DFNA5 (-)	0
12	110765296	110765432	137	2	8.4501e-06	0.000134306	0.0888179	0.0772894	contained within ATP2A2 (+)	ATP2A2 (+)	0
1	202091872	202092000	129	2	3.40712e-05	0.000186849	0.0658223	0.061334	region overlaps with 11.627906976744185% of GPR37L1 (+)	GPR37L1 (+)	0
19	56061336	56061348	13	2	4.93226e-05	0.000207065	0.083453	0.0768795	region is 4447 bp upstream of SBK3 (-)	SBK3 (-)	4447
12	53443060	53443960	901	2	0.000521077	0.000285572	0.0835248	0.0762881	intron of RP11-983P16.4 (-), intron of TENC1 (+), region overlaps with 13.984461709211987% of TENC1 (+) , region overlaps with 16.093229744728081% of TENC1 (+) , region overlaps with 31.187569367369587% of TENC1 (+)	TENC1 (+)	0

### Sheet: Sig 1 DMR & Train_detr_retr DMR
Nearest Feature	These are genes that have a DMR across all conditons at training, detraining and retraining, and were identified as a DMR with a signature 1 profile (epigenetic memory profile - Hypo train, retain hypo detrain, hypo retrain)
ADAM19 (-)	https://www.genecards.org/cgi-bin/carddisp.pl?gene=ADAM19	Members of this family are membrane-anchored proteins and have been implicated in a variety of biological processes involving cell-cell and cell-matrix interactions,
FOXK2 (+)	https://www.genecards.org/cgi-bin/carddisp.pl?gene=FOXK2	Transcriptional regulator involved in different processes such as glucose metabolism, aerobic glycolysis and autophagy
GNGT2 (-)	https://www.genecards.org/cgi-bin/carddisp.pl?gene=GNGT2	Guanine nucleotide-binding proteins (G proteins) are involved as a modulator or transducer in various transmembrane signaling systems. The beta and gamma chains are required for the GTPase activity, for replacement of GDP by GTP, and for G protein-effector interaction
INPP5A (+)	https://www.genecards.org/cgi-bin/carddisp.pl?gene=INPP5A	The protein encoded by this gene is a membrane-associated type I inositol 1,4,5-trisphosphate (InsP3) 5-phosphatase. InsP3 5-phosphatases hydrolyze Ins(1,4,5)P3, which mobilizes intracellular calcium and acts as a second messenger mediating cell responses to various stimulation
MTHFD1L (+)	https://www.genecards.org/cgi-bin/carddisp.pl?gene=MTHFD1L	The protein encoded by this gene is involved in the synthesis of tetrahydrofolate (THF) in the mitochondrion. THF is important in the de novo synthesis of purines and thymidylate and in the regeneration of methionine from homocysteine
TMEM40 (-)	https://www.uniprot.org/uniprot/Q8WWA1	Transmembrane protein 40

### Sheet: Sig 2 DMR & Train_detr_retr DMR
	These are genes that have a DMR across all conditons at training, detraining and retraining, and were identified as a DMR with a signature 3 profile (Hypo train, return base detrain, hypo retrain)
Nearest Feature
AL031590.1 (-)	http://www.ensembl.org/Homo_sapiens/Gene/Summary?g=ENSG00000284633;r=22:39242188-39279897	novel transcript, antisense to PDGFB
CAPN2 (+)	https://www.genecards.org/cgi-bin/carddisp.pl?gene=CAPN2	The calpains, calcium-activated neutral proteases, are nonlysosomal, intracellular cysteine proteases. The mammalian calpains include ubiquitous, stomach-specific, and muscle-specific proteins. The ubiquitous enzymes consist of heterodimers with distinct large, catalytic subunits associated with a common small, regulatory subunit. This gene encodes the large subunit of the ubiquitous enzyme, calp…
INPP5A (+)	https://www.genecards.org/cgi-bin/carddisp.pl?gene=INPP5A	The protein encoded by this gene is a membrane-associated type I inositol 1,4,5-trisphosphate (InsP3) 5-phosphatase. InsP3 5-phosphatases hydrolyze Ins(1,4,5)P3, which mobilizes intracellular calcium and acts as a second messenger mediating cell responses to various stimulation
MB21D2 (-)	https://www.genecards.org/cgi-bin/carddisp.pl?gene=MB21D2	MB21D2 (Mab-21 Domain Containing 2) is a Protein Coding gene. An important paralog of this gene is TMEM102.
SLC16A3 (+)	https://www.genecards.org/cgi-bin/carddisp.pl?gene=SLC16A3	Lactic acid and pyruvate transport across plasma membranes!
SPPL2C (+)	https://www.genecards.org/cgi-bin/carddisp.pl?gene=SPPL2C	Intramembrane-cleaving aspartic protease (I-CLiP) that may be able to cleave type II membrane signal peptides in the hydrophobic plane of the membrane
	NOTE This DMR was identified as a DMR across all conditions with training, detraining and retraining is also within CpG island and promoter and demonstrates a Signature 3 profile (hypo train, return base detrain, hypo retrain)

### Sheet: Sig 3 DMR & Train_detr_retr DMR
No DMRs were both signature 4 profile and a DMR across all conditons of training, detraining and retraining.

### Sheet: Sig 4 DMR & Train_detr_retr DMR
Nearest Feature		These are genes that have a DMR across all conditons at training, detraining and retraining, and were identified as a DMR with a signature 2 profile (epigenetic memory profile - Hyper train, return detrain, hyper retrain)
TPM2 (-)	https://www.genecards.org/cgi-bin/carddisp.pl?gene=TPM2	This gene encodes beta-tropomyosin, a member of the actin filament binding protein family, and mainly expressed in slow, type 1 muscle fibers.
